# Genomic and phenotypic stability of fusion-driven pediatric Ewing sarcoma cell lines

**DOI:** 10.1101/2023.11.20.567802

**Authors:** Merve Kasan, Jana Siebenlist, Martin Sill, Rupert Öllinger, Enrique de Álava, Didier Surdez, Uta Dirksen, Ina Oehme, Katia Scotlandi, Olivier Delattre, Martina Müller-Nurasyid, Roland Rad, Konstantin Strauch, Thomas G. P. Grünewald, Florencia Cidre-Aranaz

**Affiliations:** Hopp Children’s Cancer Center (KiTZ), Heidelberg, Germany; Division of Translational Pediatric Sarcoma Research (B410), German Cancer Research Center (DKFZ), German Cancer Consortium (DKTK), Heidelberg, Germany; National Center for Tumor Diseases (NCT), NCT Heidelberg, a partnership between DKFZ and Heidelberg University Hospital, Heidelberg, Germany; Max-Eder Research Group for Pediatric Sarcoma Biology, Institute of Pathology, Faculty of Medicine, LMU Munich, Munich, Germany; Division of Pediatric Neurooncology, German Cancer Research Center (DKFZ); TranslaTUM, Center for Translational Cancer Research, Technical University of Munich, Munich, Germany; Institute of Biomedicine of Sevilla (IBiS), Virgen del Rocio University Hospital/CSIC/University of Sevilla/CIBERONC, Seville, Spain; Department of Normal and Pathological Cytology and Histology, School of Medicine, University of Seville, Seville, Spain; INSERM U830, Diversity and Plasticity of Childhood Tumors Lab, PSL Research University, SIREDO Oncology Center, Institut Curie Research Center, Paris, France; current address: Balgrist University Hospital, Faculty of Medicine, University of Zurich (UZH), Zurich, Switzerland; Department of Pediatrics, University Hospital Essen, Essen, Germany; Clinical Cooperation Unit Pediatric Oncology, German Cancer Research Center (DKFZ) and German Cancer Consortium (DKTK), 69120 Heidelberg, Germany; Experimental Oncology Laboratory, IRCCS Istituto Ortopedico Rizzoli, Bologna, Italy; Institute of Medical Biostatistics, Epidemiology and Informatics (IMBEI), University Medical Center, Johannes Gutenberg University, Mainz, Germany; IBE, Faculty of Medicine, LMU Munich, Munich, Germany; Institute of Genetic Epidemiology, Helmholtz Zentrum München - German Research Center for Environmental Health, Neuherberg, Germany; Department of Medicine II, Klinikum Rechts der Isar, Technical University Munich, Munich, Germany; German Cancer Consortium (DKTK), German Cancer Research Center (DKFZ), Munich, Germany; Institute of Pathology, Heidelberg University Hospital, Heidelberg, Germany

**Keywords:** Cancer models, cancer genomics, reproducibility, cell biology, sarcoma, carcinoma

## Abstract

Human cancer cell lines are the mainstay of cancer research. Recent reports showed that highly mutated adult carcinoma cell lines (mainly HeLa and MCF-7) present striking diversity across laboratories and that long-term continuous culturing results in genomic/transcriptomic heterogeneity with strong phenotypical implications. This highlighted how despite human cell line models being powerful tools for cancer research, the findings derived from their use may present limitations in terms of reproducibility. However, to what extent these conclusions can be generalized to the majority of cancer cell lines remained unexplored. Here, we hypothesized that oligomutated pediatric sarcoma cell lines driven by a chimeric oncogenic transcription factor (COTF), such as Ewing sarcoma (EwS), were genetically and phenotypically more stable than the previously investigated (adult) carcinoma cell lines. A comprehensive molecular and phenotypic characterization of multiple EwS cell line strains in direct comparison to the HeLa and MCF-7 cell lines, together with a simultaneous analysis during 12 months of continuous cell culture showed that COTF-driven pediatric sarcoma cell line strains are genomically more stable than adult carcinoma strains, display remarkably stable and homogenous transcriptomes, and exhibit uniform and stable drug response. The analysis of multiple EwS cell lines subjected to long-term continuous culture conditions revealed that variable degrees of genomic/transcriptomic/phenotypic may be observed among COTF-driven cell lines, further exemplifying that the potential for reproducibility of in vitro scientific results may be rather understood as a spectrum, even within the same tumor entity.
