## Supplementary Table 1 for "Genomic and phenotypic stability of fusion-driven pediatric Ewing sarcoma cell lines"

### Sheet: Sheet1
Supplementary Table 1. Description of compounds included in the drug screening
Compound	Manufacturer	Mechanism of action	Library
Adavosertib MK-1775	Selleckchem	Selective inhibition of WEE1 kinase	Extended
BI2536	Selleckchem	PLK1 inhibitor (mitotic block and apoptosis)	Core
CCT245737	Selleckchem	CHK-1 Inhibition	Core
CFI-402257	MedChemExpress	Selective inhibition of Mps1/TTK	Extended
Clofarabine	Selleckchem	Inhibition of ribonucleotide reductase	Extended
Doxorubicin	Selleckchem	DNA Topoisomerase II Inhibition	Core
Elesclomol	Selleckchem	Induction of ROS-mediated apoptosis	Extended
Etoposide	Selleckchem	DNA Topoisomerase II Inhibition	Core
Gemcitabine	Selleckchem	Prevention of chain elongation resulting in DNA synthesis inhibition	Extended
JQ1	Adooq Bioscience	BET bromodomain protein inhibition	Core
L-5814 (Linsitinib)	Adooq Bioscience	IGF-1R Inhibition	Core
Mercaptopurine	Selleckchem	Purine metabolism inhibition through interference with nucleic acid synthesis	Extended
Metformin	Selleckchem	AMPK pathway activation and inhibition of mTOR signalling	Extended
Mithramycin	Cayman chemical	DNA/RNA polymerase inhibitor, DNA binding transcriptional inhibitor, TNF-⍺ and Fas ligand-induced apoptosis mediator	Extended
NU6140	Merck/Millipore	CDK-2 inhibition	Core
Olaparib	Selleckchem	Poly (ADP-ribose) polymerase (PARP) enzymes (PARP1 and PARP2) inhibition	Extended
Rapamycin	Selleckchem	Specific mTOR inhibition	Core
Triapine	Selleckchem	Ribonucleotide reductase inhibition	Extended
Vincristine sulfate	Selleckchem	Interaction with tubulin resulting in mitosis inhibition at metaphase	Core
17-AGG (Tanespimycin)	Adooq Bioscience	Heat shock protein 90 (HSP 90) inhibition	Core
